# Intraspecific bacterial competition mediated by rapidly diversifying tailocin and prophage loci

**DOI:** 10.1101/2025.04.19.648921

**Authors:** Sarah J. Kauffman, Ryan M. Awori, Emmanuel C. Allwell, Aaron Taylor, Farrah Bashey, Heidi Goodrich-Blair

**Author notes:** Correspondent footnote. These authors contributed equally to the work (Sarah J. Kauffman, Ryan M. Awori).

## Abstract

Signatures of selection in microbial genomes are often linked to biotic interactions, notably resistance to host immunity or bacteriophage attack. Here, we highlight the importance of competitive interactions, specifically between conspecific bacteria, in shaping microbial genomes, using animal-associated *Xenorhabdus* bacteria. An aspect of microbial genome variation is the presence of diverse mobile genetic elements that distinguish bacterial genomes from their closely related kin. We found that compared to those across domain *Bacteria*, *Xenorhabdus* genomes contain among the highest proportion of phage-related genes, and that variation among strains in their total number of protein-coding genes is largely predicted by variation in total number of non-cargo phage genes per genome. A universal yet highly variable *Xenorhabdus* phage-related region encodes xenorhabdicin tailocins. This region ranged in length from 12 to 41 kilobases, and its specificity-determining main tail fiber varied from 341 to 1035 amino acids. Concomitant with this variation, tailocins produced by six strains of *X. nematophila* differed dramatically in particle length and killing profile. Intriguingly, while *X. nematophila* xenorhabdicins displayed common heterospecific killing activity, they varied in conspecific killing activity. We further demonstrate the ecological importance of xenorhabdicin diversity by associating intraspecific variation in killing profiles of mitomycin-induced lysates from 42 sympatric *X. bovienii* strains with genes from both xenorhabdicin-encoding loci and prophages. The susceptibility profiles of strains to lysates were associated with O-antigen biosynthesis genes. Overall, our data demonstrate that through bacteriophage-mediated genome diversification, an animal-associated bacterium can tailor its weaponry and defense systems to target the closest of relatives.

**IMPORTANCE:** Microbes exist in complex communities with each other and with animal or plant hosts. Such biotic interactions can impose strong and variable selection on microbes and are predicted to foster diversity within lineages. By examining genomes from one bacterial genus, we show that phage-associated genes are responsible for an unusually high degree of variation in protein-coding gene content. Moreover, we link this variation to functional diversity in competitive interactions among *Xenorhabdus* strains. Different strains of *Xenorhabdus* bacteria frequently co-infect an insect, which simultaneously promotes strong selection for competitive dominance within an insect host as well as opportunities for horizontal gene flow. Additionally, genomic rearrangement and homologous recombination can provide phenotypic variation for selection. The tractability of *Xenorhabdus* for both lab and environmental studies make them powerful for understanding microbial genome evolution and competition and this study reveals the dominant role of bacteriophage and bacteriophage-like elements in these processes.
