## Supplementary File 2 for "Intraspecific bacterial competition mediated by rapidly diversifying tailocin and prophage loci"

### Sheet: Cover Page
Supplementary File 2
Intraspecific bacterial competition mediated by rapidly diversifying tailocin and prophage loci
Sarah J. Kauffman1,*, Ryan M. Awori2,*, Emmanuel C. Allwell1, Aaron Taylor1,3, Farrah Bashey4, Heidi Goodrich-Blair1,#
1The University of Tennessee Knoxville, Department of Microbiology, Knoxville, Tennessee, USA
2 Elakistos Biosciences, Nairobi, Kenya
3 Northeastern University College of Engineering, Boston, MA 02115, Northeastern University College of Science, Boston, MA 02115
4 Indiana University, Department of Biology, Bloomington, Indiana, USA
*These authors contributed equally to the work
#Correspondent footnote: hgblair@utk.edu
Running title: Xenorhabdus genome diversification by phages
Keywords: Genome diversification; mobilome; intraspecies competition; tailocins; receptor binding domains; Xenorhabdus; glycosyltransferase; xenorhabdicins, bacteriophages, phage tail-like bacteriocins.

### Sheet: Legend
Supplementary File 2 Legend
Data from which Figure 6A and 6B panels are derived are shown in the different tailocin tabs, and summary data are provided in the %killing tabs.
Each tailocin tab represents a specific actor strain. The tab contains growth curves of recipient strains that had been exposed to that particular tailocin (closed circles in growth curves) prepared as a PEG-precipitated supernatant treatment from the actor strain. Each experiment included a control treatment of glycerol (open circles).
For most graphs, the stage of the growth curve selected for the percent killing calculation was when growth of the control treated culture (open circles) first plateaued in stationary phase, defined as the third time point after the first maximum OD had been reached. In some cases, different time points were selected if it was deemed to better represent the inhibitory phenotype of the whole curve…
For each panel, data are summarized on the Killing % tab.
Percent killing was calculated using the formula: (1-(OD tailocin treated/OD control treated))*100 with the control treatment consisting of a glycerol solution (carrier).

### Sheet: % killing summary
AVG	Tailocin Actor	Recipient
10.78	ATCC19061 WT	ATCC19061 WT	n=5			Recipient
28.725	ATCC19061 WT	AN6/1	n=4			ATCC19061	AN6/1	C2-3	Websteri	F1	Anatoliense	Photorhabdus
10.3	ATCC19061 WT	C2-3	n=4	Actor	ATCC19061	11	29	10	5	53	100	94
4.6	ATCC19061 WT	Websteri	n=5		AN6/1	28	38	2	0	47	87	99
52.85	ATCC19061 WT	F1	n=4		C2-3	100	100	7	5	11	25	34
99.82	ATCC19061 WT	Anatoliense WT	n=5		Websteri	4	22	0	2	11	34	66
94.175	ATCC19061 WT	Photorhabdus	n=4		F1	4	53	12	12	17	18	96
2.325	ATCC19061 WT xnpH1	ATCC19061 WT	n=4		Anatoliense	100	100	100	100	100	30	99
24.2667	ATCC19061 WT xnpH1	AN6/1	n=3
5.33333	ATCC19061 WT xnpH1	C2-3	n=3
43	ATCC19061 WT xnpH1	Websteri	n=4			Recipient
21.9	ATCC19061 WT xnpH1	F1	n=3			ATCC19061	AN6/1	C2-3	Websteri	F1	Anatoliense	Photorhabdus
7.925	ATCC19061 WT xnpH1	Anatoliense WT	n=4	Actor	ATCC19061 WT	11	29	10	5	53	100	94
3.18	ATCC19061 WT xnpH1	Photorhabdus	n=5		ATCC19061 xnpH1	2	24	5	43	22	8	3
7.2	ATCC19061 WT xnpS1	ATCC19061 WT	n=2		ATCC19061 xnpS1	7	16	19	10	15	14	11
16.3	ATCC19061 WT xnpS1	AN6/1	n=2		ATCC19061 xnpH1xnpS1	0	6	8	9	9	0	2
19.1	ATCC19061 WT xnpS1	C2-3	n=2		Anatoliense WT	100	100	100	100	100	30	99
9.5	ATCC19061 WT xnpS1	Websteri	n=2		Anatoliense xnpH1	17	0	0	4	0	0	28
14.95	ATCC19061 WT xnpS1	F1	n=2
13.95	ATCC19061 WT xnpS1	Anatoliense WT	n=2
11.45	ATCC19061 WT xnpS1	Photorhabdus	n=4
0	ATCC19061 WT xnpH1-xnpS1	ATCC19061 WT	n=2
5.6	ATCC19061 WT xnpH1-xnpS1	AN6/1	n=2
8	ATCC19061 WT xnpH1-xnpS1	C2-3	n=2
9.35	ATCC19061 WT xnpH1-xnpS1	Websteri	n=2
9.3	ATCC19061 WT xnpH1-xnpS1	F1	n=2
0	ATCC19061 WT xnpH1-xnpS1	Anatoliense WT	n=2
2.225	ATCC19061 WT xnpH1-xnpS1	Photorhabdus	n=4
27.85	AN6/1	ATCC19061 WT	n=4
38.3	AN6/1	AN6/1	n=3
1.5	AN6/1	C2-3	n=3
0.325	AN6/1	Websteri	n=4
47.3333	AN6/1	F1	n=3
86.775	AN6/1	Anatoliense WT	n=4
99.3333	AN6/1	Photorhabdus	n=3
99.875	C2-3	ATCC19061 WT	n=4
99.8	C2-3	AN6/1	n=3
7	C2-3	C2-3	n=3
5.1	C2-3	Websteri	n=4
10.9	C2-3	F1	n=3
25.425	C2-3	Anatoliense WT	n=4
33.8	C2-3	Photorhabdus	n=3
3.75	Websteri	ATCC19061 WT	n=4
22.1	Websteri	AN6/1	n=3
0	Websteri	C2-3	n=3
2.25	Websteri	Websteri	n=4
11.0333	Websteri	F1	n=3
34.425	Websteri	Anatoliense WT	n=4
65.9333	Websteri	Photorhabdus	n=3
4.25	F1	ATCC19061 WT	n=4
52.7	F1	AN6/1	n=3
12.2333	F1	C2-3	n=3
11.95	F1	Websteri	n=4
17.3333	F1	F1	n=3
18.375	F1	Anatoliense WT	n=4
96.1	F1	Photorhabdus	n=3
99.8875	Anatoliense WT	ATCC19061 WT	n=8
100	Anatoliense WT	AN6/1	n=4
100	Anatoliense WT	C2-3	n=4
99.9714	Anatoliense WT	Websteri	n=7
100	Anatoliense WT	F1	n=4
29.96	Anatoliense WT	Anatoliense WT	n=5
98.7333	Anatoliense WT	Photorhabdus	n=6
16.68	Anatoliense WT xnpH1	ATCC19061 WT	n=5
0	Anatoliense WT xnpH1	AN6/1	n=1
0	Anatoliense WT xnpH1	C2-3	n=1
4.4	Anatoliense WT xnpH1	Websteri	n=4
0	Anatoliense WT xnpH1	F1	n=1
0	Anatoliense WT xnpH1	Anatoliense WT	n=1
27.68	Anatoliense WT xnpH1	Photorhabdus	n=5

### Sheet: % killing calculations
Tailocin Actor	Recipient	Rep	Date	OD Tailocin	OD Control	% Killing (1-(OD Tailocin/OD Control))*100	AVG	Tailocin Actor	Recipient	n=
ATCC19061 WT	ATCC19061 WT	1	2023-04-20	0.646	0.725	10.9
ATCC19061 WT	ATCC19061 WT	2	2024-08-24	0.549	0.643	14.6
ATCC19061 WT	ATCC19061 WT	3	2023-09-22	0.694	0.644	0
ATCC19061 WT	ATCC19061 WT	4	2023-05-23	0.549	0.643	14.6
ATCC19061 WT	ATCC19061 WT	5	2023-10-30	0.488	0.566	13.8	10.78	ATCC19061 WT	ATCC19061 WT	n=5
ATCC19061 WT	AN6/1	1	2023-04-20	0.74	0.756	2.1
ATCC19061 WT	AN6/1	2	2024-08-24	0.383	0.608	37
ATCC19061 WT	AN6/1	3	2023-10-04	0.358	0.707	49.4
ATCC19061 WT	AN6/1	4	2023-05-23	0.42	0.571	26.4	28.725	ATCC19061 WT	AN6/1	n=4
ATCC19061 WT	C2-3	1	2023-04-20	0.458	0.534	14.2
ATCC19061 WT	C2-3	2	2024-08-24	0.336	0.461	27
ATCC19061 WT	C2-3	3	2023-10-04	0.504	0.491	0
ATCC19061 WT	C2-3	4	2023-05-23	0.687	0.373	0	10.3	ATCC19061 WT	C2-3	n=4
ATCC19061 WT	Websteri	1	2023-04-20	0.559	0.603	7.3
ATCC19061 WT	Websteri	2	2024-08-24	0.441	0.426	0
ATCC19061 WT	Websteri	3	2023-09-22	0.444	0.496	10.5
ATCC19061 WT	Websteri	4	2023-05-23	0.685	0.379	0
ATCC19061 WT	Websteri	5	2023-10-30	0.474	0.5	5.2	4.6	ATCC19061 WT	Websteri	n=5
ATCC19061 WT	F1	1	2023-04-20	1.16	0.668	0
ATCC19061 WT	F1	2	2024-08-24	0.166	0.577	71.2
ATCC19061 WT	F1	3	2023-10-04	0.467	0.781	40.2
ATCC19061 WT	F1	4	2023-05-23	0	0.327	100	52.85	ATCC19061 WT	F1	n=4
ATCC19061 WT	Anatoliense WT	1	2023-04-20	0	0.647	100
ATCC19061 WT	Anatoliense WT	2	2024-08-08	0	0.915	100
ATCC19061 WT	Anatoliense WT	3	2023-09-22	0.004	0.608	99.3
ATCC19061 WT	Anatoliense WT	4	2023-05-23	0	0.545	100
ATCC19061 WT	Anatoliense WT	5	2023-10-30	0.001	0.582	99.8	99.82	ATCC19061 WT	Anatoliense WT	n=5
ATCC19061 WT	Photorhabdus	1	2024-08-08	0	0.578	100
ATCC19061 WT	Photorhabdus	2	2024-08-08	0	0.426	100
ATCC19061 WT	Photorhabdus	3	2025-04-14	0	0.517	100
ATCC19061 WT	Photorhabdus	4	2025-04-14	0.1	0.43	76.7	94.175	ATCC19061 WT	Photorhabdus	n=4
ATCC19061 WT xnpH1	ATCC19061 WT	1	2024-08-24	0.575	0.521	0
ATCC19061 WT xnpH1	ATCC19061 WT	2	2024-07-26	0.671	0.605	0
ATCC19061 WT xnpH1	ATCC19061 WT	3	2023-09-22	0.596	0.644	7.5
ATCC19061 WT xnpH1	ATCC19061 WT	4	2023-10-30	0.56	0.57	1.8	2.325	ATCC19061 WT xnpH1	ATCC19061 WT	n=4
ATCC19061 WT xnpH1	AN6/1	1	2024-08-24	0.597	0.597	0
ATCC19061 WT xnpH1	AN6/1	2	2024-07-26	0.531	0.611	13.1
ATCC19061 WT xnpH1	AN6/1	3	2024-10-04	0.285	0.707	59.7	24.2667	ATCC19061 WT xnpH1	AN6/1	n=3
ATCC19061 WT xnpH1	C2-3	1	2024-08-24	0.555	0.571	2.8
ATCC19061 WT xnpH1	C2-3	2	2024-07-26	0.588	0.513	0
ATCC19061 WT xnpH1	C2-3	3	2024-10-04	0.426	0.491	13.2	5.33333	ATCC19061 WT xnpH1	C2-3	n=3
ATCC19061 WT xnpH1	Websteri	1	2024-08-24	0.655	0.652	0
ATCC19061 WT xnpH1	Websteri	2	2024-07-26	0.675	0.75	10
ATCC19061 WT xnpH1	Websteri	3	2023-09-22	0.461	0.496	7
ATCC19061 WT xnpH1	Websteri	4	2023-10-30	0.37	0.5	26	43	ATCC19061 WT xnpH1	Websteri	n=4
ATCC19061 WT xnpH1	F1	1	2024-08-24	0.558	0.587	4.9
ATCC19061 WT xnpH1	F1	2	2024-07-26	0.626	0.67	6.6
ATCC19061 WT xnpH1	F1	3	2024-10-04	0.357	0.781	54.2	21.9	ATCC19061 WT xnpH1	F1	n=3
ATCC19061 WT xnpH1	Anatoliense WT	1	2024-08-24	0.655	0.651	0
ATCC19061 WT xnpH1	Anatoliense WT	2	2024-07-26	0.626	0.67	6.6
ATCC19061 WT xnpH1	Anatoliense WT	3	2023-09-22	0.455	0.608	25.1
ATCC19061 WT xnpH1	Anatoliense WT	4	2023-10-30	0.58	0.58	0	7.925	ATCC19061 WT xnpH1	Anatoliense WT	n=4
ATCC19061 WT xnpH1	Photorhabdus	1	2024-08-24	0.586	0.619	5.3
ATCC19061 WT xnpH1	Photorhabdus	2	2024-07-26	0.794	0.888	10.6
ATCC19061 WT xnpH1	Photorhabdus	3	2025-04-14	0.709	0.517	0
ATCC19061 WT xnpH1	Photorhabdus	4	2025-04-14	0.775	0.43	0
ATCC19061 WT xnpH1	Photorhabdus	5	2015-04-14	0.699	0.517	0	3.18	ATCC19061 WT xnpH1	Photorhabdus	n=5
ATCC19061 WT xnpS1	ATCC19061 WT	1	2024-08-24	0.598	0.57	0
ATCC19061 WT xnpS1	ATCC19061 WT	2	2024-07-26	0.522	0.61	14.4	7.2	ATCC19061 WT xnpS1	ATCC19061 WT	n=2
ATCC19061 WT xnpS1	AN6/1	1	2024-08-24	0.558	0.598	6.7
ATCC19061 WT xnpS1	AN6/1	2	2024-07-26	0.569	0.768	25.9	16.3	ATCC19061 WT xnpS1	AN6/1	n=2
ATCC19061 WT xnpS1	C2-3	1	2024-08-24	0.422	0.571	26.1
ATCC19061 WT xnpS1	C2-3	2	2024-07-26	0.529	0.602	12.1	19.1	ATCC19061 WT xnpS1	C2-3	n=2
ATCC19061 WT xnpS1	Websteri	1	2024-08-24	0.596	0.609	2.1
ATCC19061 WT xnpS1	Websteri	2	2024-07-26	0.571	0.687	16.9	9.5	ATCC19061 WT xnpS1	Websteri	n=2
ATCC19061 WT xnpS1	F1	1	2024-08-24	0.542	0.598	9.4
ATCC19061 WT xnpS1	F1	2	2024-07-26	0.544	0.684	20.5	14.95	ATCC19061 WT xnpS1	F1	n=2
ATCC19061 WT xnpS1	Anatoliense WT	1	2024-08-24	0.659	0.65	0
ATCC19061 WT xnpS1	Anatoliense WT	2	2024-07-26	0.491	0.681	27.9	13.95	ATCC19061 WT xnpS1	Anatoliense WT	n=2
ATCC19061 WT xnpS1	Photorhabdus	1	2024-08-24	0.511	0.571	10.5
ATCC19061 WT xnpS1	Photorhabdus	2	2024-07-26	0.514	0.795	35.3
ATCC19061 WT xnpS1	Photorhabdus	3	2025-04-14	0.589	0.517	0
ATCC19061 WT xnpS1	Photorhabdus	4	2025-04-14	0.468	0.43	0	11.45	ATCC19061 WT xnpS1	Photorhabdus	n=4
ATCC19061 WT xnpH1-xnpS1	ATCC19061 WT	1	2024-08-24	0.541	0.478	0
ATCC19061 WT xnpH1-xnpS1	ATCC19061 WT	2	2024-07-26	0.683	0.583	0	0	ATCC19061 WT xnpH1-xnpS1	ATCC19061 WT	n=2
ATCC19061 WT xnpH1-xnpS1	AN6/1	1	2024-08-24	0.529	0.596	11.2
ATCC19061 WT xnpH1-xnpS1	AN6/1	2	2024-07-26	0.62	0.604	0	5.6	ATCC19061 WT xnpH1-xnpS1	AN6/1	n=2
ATCC19061 WT xnpH1-xnpS1	C2-3	1	2024-08-24	0.488	0.571	14.5
ATCC19061 WT xnpH1-xnpS1	C2-3	2	2024-07-26	0.576	0.585	1.5	8	ATCC19061 WT xnpH1-xnpS1	C2-3	n=2
ATCC19061 WT xnpH1-xnpS1	Websteri	1	2024-08-24	0.637	0.559	0
ATCC19061 WT xnpH1-xnpS1	Websteri	2	2024-07-26	0.542	0.667	18.7	9.35	ATCC19061 WT xnpH1-xnpS1	Websteri	n=2
ATCC19061 WT xnpH1-xnpS1	F1	1	2024-08-24	0.558	0.598	6.7
ATCC19061 WT xnpH1-xnpS1	F1	2	2024-07-26	0.579	0.657	11.9	9.3	ATCC19061 WT xnpH1-xnpS1	F1	n=2
ATCC19061 WT xnpH1-xnpS1	Anatoliense WT	1	2024-08-24	0.505	0.454	0
ATCC19061 WT xnpH1-xnpS1	Anatoliense WT	2	2024-07-26	0.8	0.8	0	0	ATCC19061 WT xnpH1-xnpS1	Anatoliense WT	n=2
ATCC19061 WT xnpH1-xnpS1	Photorhabdus	1	2024-08-24	0.596	0.654	8.9
ATCC19061 WT xnpH1-xnpS1	Photorhabdus	2	2024-07-26	0.915	0.805	0
ATCC19061 WT xnpH1-xnpS1	Photorhabdus	1	2025-04-14	0.595	0.517	0
ATCC19061 WT xnpH1-xnpS1	Photorhabdus	2	2025-04-14	0.453	0.43	0	2.225	ATCC19061 WT xnpH1-xnpS1	Photorhabdus	n=4
AN6/1	ATCC19061 WT	1	2023-04-25	0.657	0.683	3.8
AN6/1	ATCC19061 WT	2	2023-09-28	0.692	0.689	0
AN6/1	ATCC19061 WT	3	2023-05-23	0	0.632	100
AN6/1	ATCC19061 WT	4	2023-10-30	0.523	0.566	7.6	27.85	AN6/1	ATCC19061 WT	n=4
AN6/1	AN6/1	1	2023-04-25	0.549	0.667	17.7
AN6/1	AN6/1	2	2023-09-29	0.464	0.606	23.4
AN6/1	AN6/1	3	2023-05-23	0.173	0.661	73.8	38.3	AN6/1	AN6/1	n=3
AN6/1	C2-3	1	2023-04-25	0.376	0.34	0
AN6/1	C2-3	2	2023-09-29	0.567	0.594	4.5
AN6/1	C2-3	3	2023-05-23	0.626	0.567	0	1.5	AN6/1	C2-3	n=3
AN6/1	Websteri	1	2023-04-25	0.472	0.478	1.3
AN6/1	Websteri	2	2023-09-28	0.495	0.47	0
AN6/1	Websteri	3	2023-05-23	0.521	0.502	0
AN6/1	Websteri	4	2023-10-30	0.63	0.5	0	0.325	AN6/1	Websteri	n=4
AN6/1	F1	1	2023-04-25	0.585	0.507	0
AN6/1	F1	2	2023-09-29	0.429	0.74	42
AN6/1	F1	3	2023-05-23	0	0.6155	100	47.3333	AN6/1	F1	n=3
AN6/1	Anatoliense WT	1	2023-04-25	0	0.561	100
AN6/1	Anatoliense WT	2	2023-09-28	0.004	0.288	98.6
AN6/1	Anatoliense WT	3	2023-05-23	0	0.635	100
AN6/1	Anatoliense WT	4	2023-10-30	0.3	0.582	48.5	86.775	AN6/1	Anatoliense WT	n=4
AN6/1	Photorhabdus	1	2024-08-08	0.0035	0.578	99.4
AN6/1	Photorhabdus	2	2025-04-14	0	0.517	100
AN6/1	Photorhabdus	3	2025-04-14	0.006	0.43	98.6	99.3333	AN6/1	Photorhabdus	n=3
C2-3	ATCC19061 WT	1	2023-04-25	0.003	0.683	99.6
C2-3	ATCC19061 WT	2	2023-09-28	0.001	0.689	99.9
C2-3	ATCC19061 WT	3	2023-05-23	0	0.632	100
C2-3	ATCC19061 WT	4	2023-10-30	0	0.566	100	99.875	C2-3	ATCC19061 WT	n=4
C2-3	AN6/1	1	2023-04-25	0.003	0.667	99.6
C2-3	AN6/1	2	2023-09-29	0.001	0.606	99.8
C2-3	AN6/1	3	2023-05-23	0	0.661	100	99.8	C2-3	AN6/1	n=3
C2-3	C2-3	1	2023-04-25	0.6035	0.34	0
C2-3	C2-3	2	2023-09-29	0.469	0.594	21
C2-3	C2-3	3	2023-05-23	0.615	0.567	0	7	C2-3	C2-3	n=3
C2-3	Websteri	1	2023-04-25	0.63	0.478	0
C2-3	Websteri	2	2023-09-28	0.511	0.47	0
C2-3	Websteri	3	2023-05-23	0.652	0.502	0
C2-3	Websteri	4	2023-10-30	0.398	0.5	20.4	5.1	C2-3	Websteri	n=4
C2-3	F1	1	2023-04-25	0.646	0.507	0
C2-3	F1	2	2023-09-28	0.593	0.74	19.9
C2-3	F1	3	2023-05-23	0.537	0.6155	12.8	10.9	C2-3	F1	n=3
C2-3	Anatoliense WT	1	2023-04-25	0.329	0.561	41.4
C2-3	Anatoliense WT	2	2023-09-29	0.293	0.288	0
C2-3	Anatoliense WT	3	2023-05-23	0.587	0.635	7.6
C2-3	Anatoliense WT	4	2023-10-30	0.275	0.582	52.7	25.425	C2-3	Anatoliense WT	n=4
C2-3	Photorhabdus	1	2024-08-08	0	0.578	100
C2-3	Photorhabdus	2	2025-04-14	0.531	0.517	0
C2-3	Photorhabdus	3	2025-04-14	0.424	0.43	1.4	33.8	C2-3	Photorhabdus	n=3
Websteri	ATCC19061 WT	1	2023-04-20	0.648	0.725	10.6
Websteri	ATCC19061 WT	2	2023-09-22	0.751	0.644	0
Websteri	ATCC19061 WT	3	2023-05-23	0.615	0.643	4.4
Websteri	ATCC19061 WT	4	2023-10-30	0.787	0.566	0	3.75	Websteri	ATCC19061 WT	n=4
Websteri	AN6/1	1	2023-04-20	0.709	0.756	6.2
Websteri	AN6/1	2	2023-10-04	0.38	0.707	46.3
Websteri	AN6/1	3	2023-05-23	0.492	0.571	13.8	22.1	Websteri	AN6/1	n=3
Websteri	C2-3	1	2023-04-20	0.571	0.534	0
Websteri	C2-3	2	2023-10-04	0.552	0.491	0
Websteri	C2-3	3	2023-05-23	0.676	0.373	0	0	Websteri	C2-3	n=3
Websteri	Websteri	1	2023-04-20	0.549	0.603	9
Websteri	Websteri	2	2023-09-22	0.636	0.496	0
Websteri	Websteri	3	2023-05-23	0.651	0.379	0
Websteri	Websteri	4	2023-10-30	0.644	0.5	0	2.25	Websteri	Websteri	n=4
Websteri	F1	1	2023-04-20	0.658	0.668	1.5
Websteri	F1	2	2023-10-04	0.534	0.781	31.6
Websteri	F1	3	2023-05-23	0.781	0.327	0	11.0333	Websteri	F1	n=3
Websteri	Anatoliense WT	1	2023-04-20	0.337	0.647	47.9
Websteri	Anatoliense WT	2	2023-09-22	0.455	0.608	25.2
Websteri	Anatoliense WT	3	2023-05-23	0.412	0.545	24.4
Websteri	Anatoliense WT	4	2023-10-30	0.348	0.582	40.2	34.425	Websteri	Anatoliense WT	n=4
Websteri	Photorhabdus	1	2024-08-08	0.07	0.578	87.9
Websteri	Photorhabdus	2	2025-04-14	0.247	0.517	52.2
Websteri	Photorhabdus	3	2025-04-15	0.182	0.43	57.7	65.9333	Websteri	Photorhabdus	n=3
F1	ATCC19061 WT	1	2023-04-25	0.6175	0.683	9.6
F1	ATCC19061 WT	2	2023-09-28	0.648	0.689	6
F1	ATCC19061 WT	3	2023-05-23	0.623	0.632	1.4
F1	ATCC19061 WT	4	2023-10-30	0.635	0.566	0	4.25	F1	ATCC19061 WT	n=4
F1	AN6/1	1	2023-04-25	0.438	0.667	34.3
F1	AN6/1	2	2023-09-29	0.462	0.606	23.8
F1	AN6/1	3	2023-05-23	0	0.661	100	52.7	F1	AN6/1	n=3
F1	C2-3	1	2023-04-25	0.409	0.34	0
F1	C2-3	2	2023-09-29	0.402	0.594	32.3
F1	C2-3	3	2023-05-23	0.542	0.567	4.4	12.2333	F1	C2-3	n=3
F1	Websteri	1	2023-04-25	0.487	0.478	0
F1	Websteri	2	2023-09-28	0.341	0.47	27.4
F1	Websteri	3	2023-05-23	0.674	0.502	0
F1	Websteri	4	2023-10-30	0.398	0.5	20.4	11.95	F1	Websteri	n=4
F1	F1	1	2023-04-25	0.572	0.507	0
F1	F1	2	2023-09-29	0.355	0.74	52
F1	F1	3	2023-05-23	0.66	0.6155	0	17.3333	F1	F1	n=3
F1	Anatoliense WT	1	2023-04-25	0.494	0.561	11.9
F1	Anatoliense WT	2	2023-09-28	0.309	0.288	0
F1	Anatoliense WT	3	2023-05-23	0.558	0.635	12.1
F1	Anatoliense WT	4	2023-10-30	0.294	0.582	49.5	18.375	F1	Anatoliense WT	n=4
F1	Photorhabdus	1	2024-08-08	0.05	0.578	91.3
F1	Photorhabdus	2	2025-04-15	0.009	0.517	98.4
F1	Photorhabdus	3	2025-04-15	0.006	0.43	98.6	96.1	F1	Photorhabdus	n=3
Anatoliense WT	ATCC19061 WT	1	2023-04-20	0	0.725	100
Anatoliense WT	ATCC19061 WT	2	2024-07-18	0	0.52	100
Anatoliense WT	ATCC19061 WT	3	2023-09-22	0.006	0.644	99.1
Anatoliense WT	ATCC19061 WT	4	2024-11-13	0	0.4775	100
Anatoliense WT	ATCC19061 WT	5	2023-05-23	0	0.643	100
Anatoliense WT	ATCC19061 WT	6	2024-11-19	0	0.621	100
Anatoliense WT	ATCC19061 WT	7	2023-10-30	0	0.566	100
Anatoliense WT	ATCC19061 WT	8	2024-12-03	0	0.81	100	99.8875	Anatoliense WT	ATCC19061 WT	n=8
Anatoliense WT	AN6/1	1	2023-04-20	0	0.756	100
Anatoliense WT	AN6/1	2	2024-07-18	0	0.517	100
Anatoliense WT	AN6/1	3	2023-10-04	0	0.707	100
Anatoliense WT	AN6/1	4	2023-05-23	0	0.571	100	100	Anatoliense WT	AN6/1	n=4
Anatoliense WT	C2-3	1	2023-04-20	0	0.534	100
Anatoliense WT	C2-3	2	2024-07-18	0	0.738	100
Anatoliense WT	C2-3	3	2023-10-04	0	0.491	100
Anatoliense WT	C2-3	4	2023-05-23	0	0.373	100	100	Anatoliense WT	C2-3	n=4
Anatoliense WT	Websteri	1	2023-04-20	0	0.603	100
Anatoliense WT	Websteri	2	2024-07-18	0	0.626	100
Anatoliense WT	Websteri	3	2023-09-22	0.001	0.496	99.8
Anatoliense WT	Websteri	4	2024-11-19	0	0.547	100
Anatoliense WT	Websteri	5	2023-05-23	0	0.379	100
Anatoliense WT	Websteri	6	2024-12-03	0	0.68	100
Anatoliense WT	Websteri	7	2023-10-30	0	0.5	100	99.9714	Anatoliense WT	Websteri	n=7
Anatoliense WT	F1	1	2023-04-20	0	0.668	100
Anatoliense WT	F1	2	2024-07-18	0	0.479	100
Anatoliense WT	F1	3	2023-10-04	0	0.781	100
Anatoliense WT	F1	4	2023-05-23	0	0.327	100	100	Anatoliense WT	F1	n=4
Anatoliense WT	Anatoliense WT	1	2023-04-20	0.48	0.647	25.8
Anatoliense WT	Anatoliense WT	2	2024-07-18	0.344	0.381	9.7
Anatoliense WT	Anatoliense WT	3	2023-09-22	0.429	0.608	29.4
Anatoliense WT	Anatoliense WT	4	2023-05-23	0.352	0.545	35.4
Anatoliense WT	Anatoliense WT	5	2023-10-30	0.294	0.582	49.5	29.96	Anatoliense WT	Anatoliense WT	n=5
Anatoliense WT	Photorhabdus	1	2024-08-08	0.006	0.578	99
Anatoliense WT	Photorhabdus	2	2024-07-18	0	0.796	100
Anatoliense WT	Photorhabdus	3	2025-04-14	0	0.517	100
Anatoliense WT	Photorhabdus	4	2024-11-19	0	0.83	100
Anatoliense WT	Photorhabdus	5	2025-04-14	0	0.43	100
Anatoliense WT	Photorhabdus	6	2024-12-03	0.029	0.442	93.4	98.7333	Anatoliense WT	Photorhabdus	n=6
Anatoliense WT xnpH1	ATCC19061 WT	1	2024-07-18	0.619	0.562	0
Anatoliense WT xnpH1	ATCC19061 WT	2	2024-11-13	0.332	0.544	39
Anatoliense WT xnpH1	ATCC19061 WT	3	2024-11-19	0.579	0.621	6.8
Anatoliense WT xnpH1	ATCC19061 WT	4	2024-12-03	0.729	0.733	0.5
Anatoliense WT xnpH1	ATCC19061 WT	5	2025-02-19	0.4	0.636	37.1	16.68	Anatoliense WT xnpH1	ATCC19061 WT	n=5
Anatoliense WT xnpH1	AN6/1	1	2024-07-18	0.435	0.085	0	0	Anatoliense WT xnpH1	AN6/1	n=1
Anatoliense WT xnpH1	C2-3	1	2024-07-18	0.432	0.158	0	0	Anatoliense WT xnpH1	C2-3	n=1
Anatoliense WT xnpH1	Websteri	1	2024-07-18	0.491	0.208	0
Anatoliense WT xnpH1	Websteri	2	2024-11-19	0.615	0.547	0
Anatoliense WT xnpH1	Websteri	3	2024-12-03	0.609	0.739	17.6
Anatoliense WT xnpH1	Websteri	4	2025-02-19	0.576	0.053	0	4.4	Anatoliense WT xnpH1	Websteri	n=4
Anatoliense WT xnpH1	F1	1	2024-07-18	0.502	0.008	0	0	Anatoliense WT xnpH1	F1	n=1
Anatoliense WT xnpH1	Anatoliense WT	1	2024-07-18	0.331	0.117	0	0	Anatoliense WT xnpH1	Anatoliense WT	n=1
Anatoliense WT xnpH1	Photorhabdus	1	2024-07-18	1.097	1.106	0.8
Anatoliense WT xnpH1	Photorhabdus	2	2024-11-19	0.687	0.729	5.8
Anatoliense WT xnpH1	Photorhabdus	3	2024-12-03	0.399	0.599	33.4
Anatoliense WT xnpH1	Photorhabdus	4	2025-02-19	0.351	0.591	40.6
Anatoliense WT xnpH1	Photorhabdus	5	2025-04-14	0.299	0.709	57.8	27.68	Anatoliense WT xnpH1	Photorhabdus	n=5
